# The ER membrane protein complex is required to ensure correct topology and stable expression of flavivirus polyproteins

**DOI:** 10.1101/572602

**Authors:** Ashley M Ngo, Matthew J Shurtleff, Katerina D Popova, Jessie Kulsuptrakul, Jonathan S Weissman, Andreas S Puschnik

## Abstract

Flaviviruses translate their genomes as multi-pass transmembrane proteins at the endoplasmic reticulum (ER) membrane. Here, we show that the ER membrane protein complex (EMC) is indispensable for the expression of viral polyproteins. We demonstrated that EMC was essential for accurate folding and post-translational stability rather than translation efficiency. Specifically, we revealed degradation of NS4A-NS4B, a region rich in transmembrane domains, in absence of EMC. Orthogonally, by serial passaging of virus on EMC-deficient cells, we identified two non-synonymous point mutations in NS4A and NS4B, which rescued viral replication. Finally, we showed a physical interaction between EMC and viral NS4B and that the NS4A-4B region adopts an aberrant topology in the absence of the EMC leading to degradation. Together, our data highlight how flaviviruses hijack the EMC for transmembrane protein biogenesis to achieve optimal expression of their polyproteins, which reinforces a role for the EMC in stabilizing challenging transmembrane proteins during synthesis.
