## Supplementary_Table_1 for "The ER membrane protein complex is required to ensure correct topology and stable expression of flavivirus polyproteins"

### Sheet: sgRNA oligos
Oligo name	DNA sequence
EMC1.3B_sgRNA_F	CACCGTGTACCTTACAGACTCCTGC
EMC1.3B_sgRNA_R	AAACGCAGGAGTCTGTAAGGTACAC
EMC2.2A_sgRNA_F	CACCGGATTGCCATTCGAAAAGCCC
EMC2.2A_sgRNA_R	AAACGGGCTTTTCGAATGGCAATCC
EMC3.1B_sgRNA_F	CACCGTCCGAAGCCCAAATACATTG
EMC3.1B_sgRNA_R	AAACCAATGTATTTGGGCTTCGGAC
EMC4.1B_sgRNA_F	CACCGAACCAATCCGATGCATGTGT
EMC4.1B_sgRNA_R	AAACACACATGCATCGGATTGGTTC
EMC5.3A_sgRNA_F	CACCGCAGGCACTTACGCTGCGCAG
EMC5.3A_sgRNA_R	AAACCTGCGCAGCGTAAGTGCCTGC
EMC6_exon2_sgRNA_F	CACCGCCGCCTCGCTGATGAACGG
EMC6_exon2_sgRNA_R	AAACCCGTTCATCAGCGAGGCGGC

### Sheet: Genotyping primers
Oligo name	DNA sequence
EMC1.3B_geno_F	AGGCCTGGGTTAAAGCAAAT
EMC1.3B_geno_R	GTCATTGAGGATTCCGCTGT
EMC2.2A_geno_F	CTGTTCCTCCCCCTCTTAGG
EMC2.2A_geno_R	CACACCCTCTCACCAATCCT
EMC3.1B_geno_F	TCACAGGCTTACACTGCTGG
EMC3.1B_geno_R	TCTGTGGTTGTGCTTTGGATG
EMC4.1B_geno_F	GGGTGACAGAACGAGACTCC
EMC4.1B_geno_R	ACCAACTCCAATTTCCTACCATCA
EMC5.3A_geno_F	GCCCAAGATGTTGTCCACTT
EMC5.3A_geno_R	ACACTTTGCGCTCAGGACTT
EMC6_exon2_geno_F	AGTCCTCCCGATCTGGTTTT
EMC6_exon2_geno_R	GCGCCACTTGTAACTTGGTT

### Sheet: qPCR primers
Oligo name	DNA sequence
DENV-F	GGTTAGAGGAGACCCCTCCC
DENV-R	GGTCTCCTCTAACCTCTAGTCC
Kunjin-F	GCTTTGCCACCTCTCTTCAC
Kunjin-R	CGGTTGATGGTTTCCACTCT
ZIKV-PRVABC59-F	CCGCTGCCCAACACAAG
ZIKV-PRVABC59-R	CCACTAACGTTCTTTTGCAGACAT
HCV_JFH1_F	TCTCTCAGTCCTTCCTCGGA
HCV_JFH1_R	AAGCCGGCTAGAGTCTTGTT
18S-F	AGAAACGGCTACCACATCCA
18S-R	CACCAGACTTGCCCTCCA

### Sheet: Primers for G2C constructs
Oligo name	DNA sequence
pLenti-CMV-eGFP-F	tgtggtggaattctgcagatgccaccATGGTGAGCAAGGGCGAGG
eGFP-T2A_Gibson-R	ACCGCATGTTAGCAGACTTCCTCTGCCCTCCTTGTACAGCTCGTCCATGC
T2A-F	GAGGGCAGAGGAAGTCTG
mCherry-pLenti-R	CGGCCGCCACTGTGCTGGATTTACTTGTACAGCTCGTCCATGC
pLenti-CMV-ADRB1-F	tgtggtggaattctgcagatgccaccATGGGCGCGGGGGTGCTCG
ADRB1(noStop)_GFP-R	ACAGCTCCTCGCCCTTGCTCACCACCTTGGATTCCGAGGCGA
GlySerLinker-GFP(noATG)-F	agcaacggcagcagcggatccGTGAGCAAGGGCGAGGA
pLenti-CMV-DENV_C_F	tgtggtggaattctgcagatgccaccATGAATAACCAACGGAAAAAGGCG
plenti-CMV-DENV_NS1_(w/Epeptide)-F	tgtggtggaattctgcagatgccaccATGAATTCACGCAGCACCTCA
plenti-CMV-DENV_NS2B-F	tgtggtggaattctgcagatgccaccATGAGCTGGCCATTAAATGA
plenti-CMV-DENV_NS3-F	tgtggtggaattctgcagatgccaccATGGCCGGAGTATTGTGGGATG
plenti-CMV-DENV_NS4A-F	tgtggtggaattctgcagatgccaccATGTCTCTGACCCTGAACCTAATCAC
plenti-CMV-DENV_2K-NS4B-F	tgtggtggaattctgcagatgccaccATGACACCCCAAGACAACCAACT
DENV_E_TMD1_ linker_GFP-R	CACGGATCCGCTGCTGCCGTTGCTTGAGGTGCTGCGTGAATTCATT
DENV_NS3_ linker_GFP-R	CACGGATCCGCTGCTGCCGTTGCTCTTTCTTCCGGCTGCAAATTCC
DENV_NS4A_linker_GFP-R	CACGGATCCGCTGCTGCCGTTGCTTCTCTGTTTTTCAGGTTCTGGAATAAGC
DENV_NS4B_linker_GFP-R	CACggatccgctgctgccgttgctCCTTCTTGTGTTGGTTGTGTTCTT
DENV_NS5_linker_GFP-R	CACggatccgctgctgccgttgctCCACAGAACTCCTGCTTCTTC
EMCadaptDENV_A6665G_F	CATCCTCCTATGGTGCGCACAAATACAG
EMCadaptDENV_A6665G_R	CTGTATTTGTGCGCACCATAGGAGGATG
EMCadaptDENV_A7558T_F	GAAGAACACAACCTACACAAGAAGGGG
EMCadaptDENV_A7558T_R	CCCCTTCTTGTGTAGGTTGTGTTCTTC
